# Developmental landscape of human forebrain at a single-cell level unveils early waves of oligodendrogenesis

**DOI:** 10.1101/2021.07.22.453317

**Authors:** David van Bruggen, Fabio Pohl, Christoffer Mattsson Langseth, Petra Kukanja, Hower Lee, Mukund Kabbe, Mandy Meijer, Markus M. Hilscher, Mats Nilsson, Erik Sundström, Gonçalo Castelo-Branco

## Abstract

Oligodendrogenesis in the human central nervous system has been mainly observed at the second trimester of gestation, a much later developmental stage compared to mouse. Here we characterize the transcriptomic neural diversity in the human forebrain at post conceptual weeks (PCW) 8 to 10, using single-cell RNA-Seq. We find evidence of the emergence of a first wave of oligodendrocyte lineage cells as early as PCW 8, which we also confirm at the epigenomic level with single-cell ATAC-Seq. Using regulatory network inference, we predict key transcriptional events leading to the specification of oligodendrocyte precursor cells (OPCs). Moreover, by profiling the spatial expression of fifty key genes using In Situ Sequencing (ISS), we identify regions in the human ventral fetal forebrain where oligodendrogenesis first occurs. Our results indicate evolutionary conservation of the first wave of oligodendrogenesis between mouse and human and describe regulatory mechanisms required for human OPC specification.
