## Supplementary Table 2 for "Developmental landscape of human forebrain at a single-cell level unveils early waves of oligodendrogenesis"

### Sheet: Description
Description:	Differential snATAC-Seq gene activity (Wilcoxon rank sum) of OPCs vs preOPCs (FDR < 0.01)
Columns:	name	Gene symbol
	Log2FC	Fold change of gene activity between OPCs and preOPCs
	FDR	False discovery rate
	MeanDiff	Mean difference between groups

### Sheet: SupplementaryTable2
name	Log2FC	FDR	MeanDiff
GRIK2	1.48222	0.00337295	0.648453
MIR657	4.26916	0.00621761	0.746407
SOX10	2.89	0.00621761	0.843672
NFIX	-1.11241	0.00627613	-1.74605
NKILA	-1.65569	0.00627613	-1.73931
CRB2	-1.4761	0.00627613	-0.895547
TMEFF2	1.37467	0.00735053	0.534906
MIR6880	-1.31166	0.0203094	-1.03644
MIR7704	2.46848	0.0203094	0.503766
CTNND2	0.809751	0.0203094	1.06558
CCNI2	2.32017	0.0203094	0.174922
EPB41L2	1.71085	0.0203094	0.631047
MIR6726	2.47292	0.0230906	0.516829
LINC00837	2.57936	0.0230906	0.317891
SOX1-OT	-1.50104	0.0230906	-2.3186
CMTM5	2.78011	0.0230906	0.712266
MSI2	-0.509025	0.0230906	-1.47596
MIR338	2.7457	0.0230906	0.686282
TGIF1	-1.2452	0.0230906	-0.790469
ANKRD44	1.23099	0.0230906	0.943094
JAG1	-1.24656	0.0230906	-1.06616
MYT1	1.11707	0.0230906	0.642672
NCAM2	1.11759	0.0230906	0.500781
PAG1	0.985758	0.0230906	0.576969
ANKRD46	-0.961534	0.0230906	-0.342922
CTHRC1	1.90488	0.0230906	0.380282
SMARCA2	1.38182	0.0230906	0.857844
FIBCD1	-2.05648	0.0230906	-0.828531
LINC02199	2.50818	0.0241512	0.313578
SCEL-AS1	2.98826	0.0242951	0.234062
CIITA	-1.21343	0.0251171	-0.13364
OPCML	0.668077	0.0251226	0.923875
FAM107A	-1.58778	0.025745	-0.588281
REPS2	1.7465	0.025745	0.337859
MDGA2	1.33212	0.0264674	0.643516
KCNQ1-AS1	-1.21624	0.0286791	-0.601798
CSMD1	1.48817	0.0286791	2.21458
ASPN	3.14894	0.0286791	0.139078
DCAF4L2	1.9558	0.0292895	0.394016
NAV2	-0.670274	0.0293678	-1.28453
STAB2	1.77837	0.0293678	0.219531
MIR4777	2.4455	0.0293678	0.658938
LOC100129620	2.28676	0.0344356	0.385656
KRT85	-2.00987	0.0344356	-0.501375
ARHGEF7-AS1	1.0652	0.0344356	1.08477
MIR4534	1.87577	0.0345444	1.86419
SCAMP5	1.26783	0.0358272	0.491609
LARGE1	1.10505	0.0358272	0.874469
RPP25	1.63447	0.0364144	0.870937
LINC02101	1.76935	0.0364144	0.183875
LOC105369509	1.31837	0.0372973	0.21411
PTGDR2	2.48859	0.0378705	0.207985
TMEM132B	0.852881	0.0378705	0.682859
TNFRSF14-AS1	-1.33367	0.0401127	-0.786203
NTM	0.715807	0.0414571	1.11264
LOC100506384	2.86052	0.0435863	0.847234
NUAK2	-1.16137	0.0436985	-0.895485
LINC00703	1.33724	0.0436985	0.0988281
VTI1A	1.29367	0.0436985	0.819578
MIR4295	2.74915	0.0436985	0.898454
FIBIN	1.52338	0.0436985	0.436703
A2ML1	-2.31185	0.0436985	-0.213625
S1PR2	1.83649	0.0436985	0.480329
LINC01877	1.88658	0.0436985	0.382
COL20A1	1.7076	0.0436985	0.35186
MIR3201	-1.02927	0.0436985	-0.493625
BHLHE40	-1.13153	0.0436985	-0.850048
HECW1	1.26372	0.0436985	0.68411
TOGARAM2	-1.52941	0.043743	-0.402157
NAV1	0.587759	0.0443458	0.581734
ZP1	2.64592	0.0450135	0.174532
GP9	-2.14848	0.0455535	-0.481188
PLPPR5	1.5842	0.0476776	0.295953
MIR6870	-1.47296	0.0490741	-1.78534
ETS1	0.831548	0.0492953	0.472141
MAP6D1	0.928625	0.0518135	0.316875
MIR5191	1.68334	0.0519594	0.601687
NXPH1	1.36957	0.0519594	0.636766
PTP4A3	-0.93853	0.0520644	-0.549501
CHN2	1.21694	0.0522196	0.461828
LINC01364	1.31148	0.0543614	0.120641
PPP1R16B	1.28865	0.0543614	0.32614
ST5	-0.833439	0.0549672	-0.71786
AKAP6	-0.794532	0.0549672	-0.709438
ADORA2A-AS1	-2.17542	0.0549672	-0.195203
RMST	-1.32473	0.0558469	-0.437891
PID1	1.27025	0.0558469	0.619047
LOC101927419	1.16545	0.0567299	0.288172
OXCT2	1.15902	0.057145	0.325797
PDE4B	0.922783	0.057145	0.820469
SKIDA1	-0.933078	0.057145	-0.90561
TMEM132C	-1.11057	0.057145	-0.816078
GPC6	0.778472	0.057145	0.739657
SHISA9	1.43626	0.057145	0.672235
SLC25A18	-1.47494	0.057145	-0.473406
POLR2F	1.14687	0.057145	1.00752
CELSR1	-1.04274	0.057145	-0.703845
STK32B	1.51338	0.057145	0.53525
KIF13A	1.30948	0.057145	0.397907
SMLR1	2.07039	0.057145	0.11725
KCNB2	0.489475	0.057145	0.23225
HEMGN	2.60484	0.057145	0.193719
TUBAL3	-2.38598	0.058407	-0.18361
FBN1	1.74539	0.0600568	0.35675
PMEPA1	-1.11661	0.0624642	-0.828266
LOC100130357	2.93932	0.0644049	0.4735
HDGFL1	1.88216	0.0645719	0.272531
LINC01255	1.69608	0.0648994	0.0731563
LINC01884	1.68875	0.0664508	0.233531
KCNC2	1.84467	0.0681029	0.278406
ZNF423	-0.588594	0.0681029	-1.00139
BOC	-0.937503	0.0681029	-0.694345
MTX2	1.35486	0.0681259	0.174125
GMDS	0.753309	0.0681259	0.587328
BRINP1	1.94462	0.0681259	0.515734
LINC01220	-1.19264	0.068842	-1.27973
VIP	2.00913	0.068842	0.0874532
PLCH2	-1.16582	0.0694582	-0.656
MIR3119-2	3.37637	0.0705043	0.755312
EHHADH-AS1	2.53063	0.0705043	0.429297
HDAC2-AS2	0.936081	0.0716123	0.37325
BMP8B	1.93588	0.0722036	0.408063
MIR4794	-0.765003	0.0726202	-0.389016
ZFP36L1	-0.724586	0.0726202	-1.03903
MIR4322	1.73131	0.0726202	0.863985
LOC102724612	2.0771	0.0726202	0.250172
ATF3	-1.10692	0.0726397	-0.569484
MIR3194	-1.74586	0.0734687	-1.56638
MIR7515HG	1.77034	0.0741342	0.317469
VWA8	0.993205	0.0750601	0.421578
PLTP	-1.19563	0.0750601	-0.343016
DOCK1	0.966144	0.0751145	0.510719
CHADL	1.41045	0.0756913	0.330578
SLC1A1	1.97011	0.0756913	0.279078
EDIL3	2.04046	0.0758735	0.577359
VSTM2B	1.52095	0.0765632	0.338844
NFIA	-0.522778	0.0771134	-1.56108
GALNT13	0.820379	0.0771134	0.346078
FBXO41	1.84041	0.0785918	0.251297
GAP43	1.23346	0.0785918	0.48689
KHDRBS3	1.08151	0.0785918	0.30786
MIR4736	0.959641	0.0787481	0.180624
LRRN2	-0.693666	0.0792034	-0.420875
LRRC7	0.816702	0.0795073	0.351422
PARP1	1.08514	0.0795073	0.422469
DIO3	-1.58375	0.0795073	-0.680078
ABCD1	-1.53864	0.0795073	-0.492344
SOX6	0.51883	0.0804011	0.813421
DSCAM-IT1	2.12519	0.0804011	0.233438
LRIG1	-0.647127	0.0804011	-0.715828
BMPR1B	-1.19952	0.0804011	-0.551047
MUC1	-1.10539	0.0821927	-1.07977
LINC02044	-1.42787	0.0829922	-0.372782
IL25	1.71895	0.0837366	0.593547
ITGA2	1.2388	0.0837366	0.276234
ZNRF3	-0.630094	0.083967	-0.545312
CNPY1	-1.80846	0.0845625	-0.864204
WLS	-0.836807	0.0851674	-0.435594
ZEB1-AS1	-1.57236	0.0851674	-0.391172
MUC15	1.91235	0.0851674	0.095625
GRM5	1.18125	0.0851674	0.310953
ZBTB16	-0.82365	0.0851674	-0.856922
CLEC12A	2.30889	0.0851674	0.0617969
CHST11	0.528212	0.0851674	0.630141
ARHGEF7	0.806655	0.0851674	0.706626
PIEZO2	1.94293	0.0851674	0.518922
NID2	1.43751	0.0852429	0.315891
MIR3943	2.36216	0.0852429	0.242078
SLC5A12	1.20676	0.0856809	0.0840311
PDE7B	1.37512	0.0856809	0.342687
LMX1A	-1.60852	0.0858018	-0.781875
RIC3	1.70261	0.0858018	0.435969
SRGAP3	-0.605987	0.0858018	-0.785141
LAPTM5	1.82228	0.0860798	0.155672
NEU3	1.35047	0.0860798	0.118062
TP73	-1.22443	0.0870017	-0.348672
TMEM212-AS1	1.03776	0.0870017	0.0760157
KIF17	1.44547	0.0877144	0.448031
BTRC	0.989095	0.0887908	0.492593
FGF14	0.663391	0.0887908	0.384688
DNAAF3	-2.07276	0.0904135	-0.711937
CTNNA3	0.840709	0.0912604	0.567406
AKT2	-1.76027	0.0912604	-0.552735
AFAP1L2	1.84317	0.0927914	0.664015
CLU	-1.16523	0.0927914	-0.606359
LINC00316	-1.00446	0.0937331	-0.477063
GRIA4	1.46934	0.0950342	0.436656
RNF157-AS1	-1.00583	0.0950342	-0.768204
LINC00599	1.97271	0.0952266	1.17436
TENM3	-0.783925	0.0966484	-0.681094
PDE1C	0.721705	0.0966648	0.356047
MIR5011	1.29508	0.0971401	0.199594
MYT1L-AS1	2.68311	0.0971401	0.367453
RAPGEF4	1.00825	0.0973809	0.434141
MIR103A2	3.69423	0.0977944	0.260719
CHL1-AS1	-0.0686201	0.0977944	-0.00781238
LOC101927269	1.39181	0.0977944	0.0752657
HOXD4	0.700205	0.0983422	0.191374
LOC103344931	1.06841	0.0990703	0.443172
SDC1	1.36975	0.0990703	0.451219
HES1	-0.535059	0.0990703	-1.08559
PDGFRA	0.459373	0.0990703	0.588844
SEMA5A	1.21515	0.0990703	0.667188
RIPPLY2	1.99996	0.0990703	0.398704
DCX	1.79837	0.0990703	0.164766
PLAC1	1.69677	0.0990703	0.185469
